# The inhaled steroid ciclesonide blocks SARS-CoV-2 RNA replication by targeting viral replication-transcription complex in culture cells

**DOI:** 10.1101/2020.08.22.258459

**Authors:** Shutoku Matsuyama, Miyuki Kawase, Naganori Nao, Kazuya Shirato, Makoto Ujike, Wataru Kamitani, Masayuki Shimojima, Shuetsu Fukushi

## Abstract

We screened steroid compounds to obtain a drug expected to block host inflammatory responses and MERS-CoV replication. Ciclesonide, an inhaled corticosteroid, suppressed replication of MERS-CoV and other coronaviruses, including SARS-CoV-2, the cause of COVID-19, in cultured cells. The effective concentration (EC_90_) of ciclesonide for SARS-CoV-2 in differentiated human bronchial tracheal epithelial cells was 0.55 μM. Ciclesonide inhibited formation of double membrane vesicles, which anchor the viral replication-transcription complex in cells. Eight consecutive passages of 43 SARS-CoV-2 isolates in the presence of ciclesonide generated 15 resistant mutants harboring single amino acid substitutions in non-structural protein 3 (nsp3) or nsp4. Of note, ciclesonide still suppressed replication of all these mutants by 90% or more, suggesting that these mutants cannot completely overcome ciclesonide blockade. These observations indicate that the suppressive effect of ciclesonide on viral replication is specific to coronaviruses, highlighting it as a candidate drug for the treatment of COVID-19 patients.

**Importance:** The outbreak of SARS-CoV-2, the cause of COVID-19, is ongoing. To identify the effective antiviral agents to combat the disease is urgently needed. In the present study, we found that an inhaled corticosteroid, ciclesonide suppresses replication of coronaviruses, including beta-coronaviruses (MHV-2, MERS-CoV, SARS-CoV, and SARS-CoV-2) and an alpha-coronavirus (HCoV-229E) in cultured cells. The inhaled ciclesonide is safe; indeed, it can be administered to infants at high concentrations. Thus, ciclesonide is expected to be a broad-spectrum antiviral drug that is effective against many members of the coronavirus family. It could be prescribed for the treatment of MERS, and COVID-19.
