## Supplemental Table S1 for "The inhaled steroid ciclesonide blocks SARS-CoV-2 RNA replication by targeting viral replication-transcription complex in culture cells"

### Sheet: tableS1
Supplemental Table S1. Primers and probes employed for real-time PCR
Target	Method of detection	Primer or probe
		Name	Sequence
MERS-CoV	Hybruduzation	EMC-Leader	CTCGTTCTCTTGCAGAACTTTG
		EMC-R	TGCCCAGGTGGAAAGGT
		EMC-FITC	AGCCCAGTGTACCAAGAGACAGTGTTATTTG
		EMC-LC	TGCAGCTCGTGGTTTTGGATTACGTCCT
MERS-CoV	TaqMan	upE-F	GCAACGCGCGATTCAGTT
		upE-R	GCCTCTACACGGGACCCATA
		upE-FAM	CTCTTCACATAATCGCCCCGAGCTCG
SARS-CoV	Hybruduzation	SARS-N-F	ACCAGAATGGAGGACGCAATGGGGCAAG
		SARS-N-R	TCTAAGTTCCTCCTTGCCAT
		SARS-N-FITC	ACCAGAATGGAGGACGCAATGGGGCAAG
		SARS-N-LC	CCAAAACAGCGCCGACCCCAAGGTTTAC
SARS-CoV-2	TaqMan	E_Sarbeco_F	ACAGGTACGTTAATAGTTAATAGCGT
		E_Sarbeco_R	ATATTGCAGCAGTACGCACACA
		E_Sarbeco_P1-FAM	ACACTAGCCATCCTTACTGCGCTTCG
HCoV-229E	TaqMan	229E-Lab-S-F	CGTTGACTTCAAACCTCAGA
		229E-Lab-S-R	ACCAACATTGGCATAAACAG
		229E-Lab-S-FAM	AGTTAAAGCACTTGCCACCGCC
MHV-2	Hybruduzation	MHV-N-F	TGTCTTTTGTTCCTGGGCA
		MHV-N-R	CAAGAGTAATGGGGAACCA
		MHV-N-FITC	GCTC CTCTGGAAACCGCGCTGGTAATGG
		MHV-N-LC	ATCCTCAAGAAGACCACTTGGGCTGACCAAACC
Rubella	TaqMan	RV(32-54)- F	CCTAHYCCCATGGAGAAACTCCT
		RV(143-160) -R	AACATCGCGCACTTCCCA
		RV (93-106)-FAM	CCGTCGGCAGTTGG
RSV	TaqMan	RSV-F	GGCAAATATGGAAACATACGTGAA
		RSV-R	TCTTTTTCTAGGACATTGTAYTGAACAG
		RSV-FAM	CTGTGTATGTGGAGCCTTCGTGAAGCT
Human GAPDH	SYBR	GAPDH-F	AGAACATCATCCCTGCCTCTACTG
		GAPDH-R	CCTCCGACGCCTGCTTCAC
